# H3K36M provokes cellular plasticity to drive aberrant glandular formation and squamous carcinogenesis

**DOI:** 10.1101/2022.08.19.504575

**Authors:** Eun Kyung Ko, Amy Anderson, Jonathan Zou, Sijia Huang, Sohyun Cho, Faizan Alawi, Stephen Prouty, Vivian Lee, Kai Ge, John T. Seykora, Brian C. Capell

## Abstract

Epigenetic dysregulation is pervasive in cancer, frequently impairing normal tissue development and differentiation^1^. Beyond alterations in histone modifying enzymes, “oncohistone” mutations have been described across a variety of cancers^2-4^, although the *in vivo* effects and underlying mechanisms behind these observations have not been well-studied and remain unclear. Here, by inducing the *in vivo* expression of histone H3.3 carrying a lysine to methionine (K to M) mutation at position 36 (H3K36M) in self-renewing stratifying epithelial tissues, we show that the H3K36M oncohistone dramatically disrupts normal epithelial differentiation, leading to extensive tissue dysplasia characterized by a significant increase in mitotic, proliferative basal stem cells. Furthermore, this differentiation blockade promotes increased cellular plasticity and enrichment of alternate cell fates, and in particular the aberrant generation of excessive glandular tissue including both hypertrophic salivary, sebaceous, and meibomian glands. Upon carcinogen stress, H3K36M mice display markedly enhanced squamous tumorigenesis. These aberrant phenotypic and gene expression manifestations are associated with global loss of H3K36me2 and concomitant gain of H3K27me3. Collectively, these results have revealed a previously unknown critical role for H3K36 methylation in both the *in vivo* maintenance of proper epithelial cell fate decisions and the prevention of squamous carcinogenesis. Additionally, they suggest that H3K36 methylation modulation may offer new avenues for the regulation of numerous common disorders driven by over- or under-active glandular function.

---

Histone lysine methylation across the epigenome provides a highly dynamic system to offer precise coordination of virtually all DNA-templated processes^5^. For example, chromatin state can provide the blueprint for the proper establishment and maintenance of developmental trajectories. When dysregulated, alterations in cell fate as well as uncontrolled cancerous proliferation may ensue. Consistent with this, mutations in both chromatin modifiers as well as histones themselves are amongst the most common events in both human developmental disorders and cancers^1^.

Methylation of histone H3 lysine 36 (H3K36) has been shown to play critical roles maintaining proper transcriptional fidelity, splicing, and DNA repair^6-9^. Additionally, modifications such as H3K36 trimethylation (H3K36me3) contribute to both proper DNA and RNA methylation^10-13^. In line with these broad ranging functions, mutations in genes encoding both H3K36 modifiers and multiple histone genes have been described in numerous human cancers^2,4,14-16^, and are particularly abundant in human epithelial tissues which are constantly self-renewing and rely on precise control of gene expression programs. This includes head and neck squamous cell carcinoma (HNSCC), one of the most common and deadly cancers worldwide^17^, which harbors common mutations in H3K36 modifiers (i.e. *NSD1, SETD2*) in addition to H3K36M oncohistone mutations^2^. Despite this, the functional importance of H3K36 methylation and H3K36M have not been modeled previously *in vivo* in epithelial tissues.
