## Extended Data Table 4 for "H3K36M provokes cellular plasticity to drive aberrant glandular formation and squamous carcinogenesis"

### Sheet: Supp_table_metrics_summary_imm
Sample ID	Number of Spots Under Tissue	Number of Reads	Mean Reads per Spot	Mean Reads Under Tissue per Spot	Fraction of Spots Under Tissue	Median Genes per Spot	Median UMI Counts per Spot	Valid Barcodes	Valid UMIs	Sequencing Saturation	Q30 Bases in Barcode	Q30 Bases in RNA Read	Q30 Bases in UMI	Reads Mapped to Genome	Reads Mapped Confidently to Genome	Reads Mapped Confidently to Intergenic Regions	Reads Mapped Confidently to Intronic Regions	Reads Mapped Confidently to Exonic Regions	Reads Mapped Confidently to Transcriptome	Reads Mapped Antisense to Gene	Fraction Reads in Spots Under Tissue	Total Genes Detected
H3K36M-4NQO	252	29810232	118295	8082.43	0.0504808	596.5	763.5	0.961932	0.998578	0.793435	0.968933	0.841542	0.964833	0.932482	0.904544	0.0197446	0.0115562	0.873243	0.851891	0.0121238	0.0693148	13359
WT-4NQO	364	37219042	102250	35589.1	0.0729167	1919.5	4899	0.971357	0.998644	0.730413	0.970367	0.839051	0.966739	0.916154	0.882225	0.0223331	0.00916695	0.850725	0.832077	0.00901818	0.362434	15690
