## Extended Data Table 6 for "H3K36M provokes cellular plasticity to drive aberrant glandular formation and squamous carcinogenesis"

### Sheet: H3K36M 4NQO Spatial Graph Based
FeatureID	FeatureName	Cluster 1 Average	Cluster 1 Log2 Fold Change	Cluster 1 P-Value	Cluster 2 Average	Cluster 2 Log2 Fold Change	Cluster 2 P-Value	Cluster 3 Average	Cluster 3 Log2 Fold Change	Cluster 3 P-Value	Cluster 4 Average	Cluster 4 Log2 Fold Change	Cluster 4 P-Value
ENSMUSG00000024659	Anxa1	1.75646	-0.192308	1	1.12583	-1.35275	9.71965e-28	0.576608	-2.18468	2.60872e-43	11.687	3.60019	6.12469e-163
ENSMUSG00000032496	Ltf	1.11775	0.805846	0.810976	0.14861	-3.00834	9.37371e-40	0.0711862	-3.60376	1.77595e-29	5.49212	5.12395	8.41459e-135
ENSMUSG00000031757	Mt4	3.6726	-1.6192	1.03947e-05	11.2628	0.23336	0.0667223	12.5359	0.405703	3.12022e-05	0.728812	-3.96115	7.78644e-75
ENSMUSG00000022598	Psca	0.558875	0.848915	1	0.0675499	-3.16735	1.17188e-22	0.0711862	-2.59817	7.39776e-11	2.75907	4.95108	4.08161e-70
ENSMUSG00000044041	Krt13	19.7203	-1.23689	0.000334796	41.0118	-0.11535	0.523206	56.0591	0.646719	3.22708e-19	10.0993	-2.215	9.70505e-51
ENSMUSG00000059668	Krt4	10.938	-1.00045	0.0141245	18.4276	-0.26746	0.00230949	27.9975	0.789167	1.34168e-28	4.65919	-2.24902	3.10441e-50
ENSMUSG00000043165	Lor	2.07582	-1.79008	2.80653e-05	3.52611	-1.57716	2.16741e-86	13.981	2.18485	2.81032e-167	0.702783	-3.37639	4.10829e-49
ENSMUSG00000023039	Krt7	0.239518	0.308346	1	0.0630466	-2.71566	3.91514e-13	0.0498303	-2.56994	1.10495e-07	1.92615	4.83897	5.69514e-49
ENSMUSG00000018171	Vmp1	0.558875	0.263952	1	0.247683	-1.63462	1.47492e-11	0.234915	-1.38518	4.38678e-06	2.83716	3.45041	3.8724e-48
ENSMUSG00000019987	Arg1	0.718553	0.578612	1	0.21616	-1.92037	1.27874e-15	0.320338	-0.871545	0.0103019	2.73304	3.29543	8.70566e-44
ENSMUSG00000030717	Nupr1	0.878231	1.95471	0.0795414	0.0315233	-3.79812	7.99808e-21	0.121017	-1.30272	0.00723885	1.74394	4.17155	2.79796e-38
ENSMUSG00000064357	mt-Atp6	4.15164	-1.21245	0.0458136	14.1269	2.26037	1.89179e-125	3.25321	-1.87118	9.78521e-73	1.43159	-2.77113	1.7716e-36
ENSMUSG00000020911	Krt19	0.239518	0.986418	1	0.0315233	-3.02051	7.34534e-10	0.0213559	-2.95327	5.51353e-06	1.27542	5.09051	2.00604e-34
ENSMUSG00000027401	Tgm3	1.11775	-1.58997	0.0181153	3.08928	-0.177007	0.457933	4.61287	0.828091	9.84712e-16	0.182203	-4.14366	2.61963e-34
ENSMUSG00000064354	mt-Co2	2.79437	-1.27773	0.0656879	10.2406	2.46682	8.96408e-120	2.05016	-2.06436	1.20224e-70	0.806899	-3.08918	1.17687e-33
ENSMUSG00000030666	Calcb	0.159678	0.500992	1	0.02702	-3.28844	2.46565e-11	0.0498303	-1.90436	0.00183335	1.27542	4.89787	2.50823e-33
ENSMUSG00000029372	Ppbp	0.0798392	-0.0135816	1	0.0315233	-2.96804	2.33638e-09	0.0355931	-2.26877	0.000467307	1.22336	5.03162	8.41832e-33
ENSMUSG00000064358	mt-Co3	3.75244	-1.57056	0.0141245	16.4597	2.32598	2.49e-103	3.73728	-1.88359	1.23683e-57	1.45762	-2.95886	2.54102e-32
ENSMUSG00000017002	Slpi	1.8363	-1.64779	0.000511262	3.58915	-1.08565	1.01065e-37	9.95895	1.65832	2.20561e-88	0.989102	-2.57693	1.11118e-31
ENSMUSG00000064351	mt-Co1	4.31132	-1.94898	0.000278941	24.3585	2.28739	1.86705e-107	5.68778	-1.84495	1.98887e-58	2.65496	-2.67213	1.85534e-30
ENSMUSG00000043681	Fam25c	4.15164	-0.431339	1	2.83259	-1.50921	5.46685e-69	10.3434	1.96158	6.4058e-119	1.06719	-2.41369	1.75465e-28
ENSMUSG00000045545	Krt14	5.9081	-0.352085	1	6.18307	-0.383314	2.26731e-05	6.39964	-0.212737	0.18269	14.8886	1.2198	1.42677e-27
ENSMUSG00000015134	Aldh1a3	0.239518	1.11195	1	0.0450333	-2.33869	2.96635e-06	0.0142372	-3.26877	3.34014e-06	1.09322	4.68028	1.64323e-27
ENSMUSG00000105888	BC037156	0.0798392	-0.373478	1	0.103577	-1.40955	0.00167798	0.0284745	-2.9339	2.75826e-07	1.27542	4.03989	1.95576e-27
ENSMUSG00000025068	Gsto1	2.15566	-0.584738	1	3.07577	-0.00475691	1	1.69423	-1.16371	5.62331e-17	8.48545	1.71689	2.69735e-27
ENSMUSG00000033765	Calm4	3.11373	-0.904353	0.307538	3.67021	-1.04157	7.40966e-35	9.68133	1.54389	9.34916e-63	1.27542	-2.21522	3.34106e-26
ENSMUSG00000041984	Rptn	1.91614	-0.46565	1	1.06279	-1.9933	1.05854e-68	5.56676	2.5004	1.73971e-113	0.182203	-3.77251	5.83549e-26
ENSMUSG00000028108	Ecm1	2.47502	1.33489	0.0141245	0.24318	-2.8994	2.28738e-55	1.43796	0.932457	1.46533e-07	3.12348	2.00295	2.2393e-23
ENSMUSG00000064363	mt-Nd4	1.51695	-0.893287	0.635244	4.28267	2.2554	9.7772e-79	0.975251	-1.8833	1.389e-45	0.390435	-2.85973	4.60138e-21
ENSMUSG00000027533	Fabp5	4.87019	-1.39775	0.0321772	14.5548	0.727825	1.67616e-11	10.6993	-0.228614	0.368472	3.09745	-2.06702	7.00762e-21
ENSMUSG00000032231	Anxa2	1.91614	1.29876	0.0600116	0.603446	-0.721303	0.00103893	0.491185	-0.92272	0.000125338	2.55084	2.05048	2.55897e-20
ENSMUSG00000064370	mt-Cytb	1.67662	-1.21712	0.101156	5.80929	2.14957	8.84343e-91	1.39525	-1.81772	7.87649e-54	0.858957	-2.21695	1.14987e-19
ENSMUSG00000064341	mt-Nd1	1.91614	-0.66128	1	4.51684	2.14368	1.55147e-57	1.11762	-1.76774	8.82747e-33	0.364406	-3.04977	6.60268e-19
ENSMUSG00000003541	Ier3	0.558875	0.784785	1	0.17563	-1.61915	3.71872e-08	0.291863	-0.354501	0.857319	1.48365	2.65256	2.77352e-18
ENSMUSG00000023041	Krt6b	0.958071	-2.53037	8.0328e-08	6.24161	0.479762	4.37144e-07	5.51693	0.0329157	1	1.82203	-1.68238	1.73507e-17
ENSMUSG00000047501	Cldn4	0.399196	0.723384	1	0.1351	-1.634	1.57352e-06	0.20644	-0.531805	0.610665	1.24939	2.84635	3.90609e-17
ENSMUSG00000045475	Lce3c	0.718553	-1.03032	0.738072	0.675499	-1.83894	6.05056e-39	3.22474	2.43144	5.11821e-71	0.078087	-4.00573	5.12767e-17
ENSMUSG00000102308	2310046K23Rik	0.479035	-1.49901	0.327455	0.666493	-1.79489	2.99818e-36	3.10372	2.42133	2.37837e-68	0.078087	-3.953	1.9468e-16
ENSMUSG00000033508	Asprv1	0.798392	-1.1169	0.635244	0.752056	-1.92936	3.65528e-48	3.80134	2.48564	1.1139e-83	0.182203	-3.22172	2.79541e-16
ENSMUSG00000031328	Flna	0.798392	1.09535	0.723926	0.301723	-0.710656	0.0593671	0.199321	-1.26521	0.00028208	1.48365	2.38407	1.36943e-15
ENSMUSG00000059956	Serpinb12	0.399196	-1.5524	0.35702	1.15285	-0.294994	0.322785	1.87932	0.959076	3.55456e-10	0.052058	-4.19995	2.02165e-15
ENSMUSG00000017697	Ada	1.19759	-0.412753	1	1.13484	-0.859519	1.25357e-09	2.66236	1.40634	2.65034e-26	0.156174	-3.26506	4.19688e-15
ENSMUSG00000031760	Mt3	0.319357	-1.68563	0.32679	1.47709	0.882001	1.99994e-07	1.05356	-0.210914	0.812744	0.026029	-4.65588	4.55383e-15
ENSMUSG00000024512	Dynap	0.399196	0.863562	1	0.16212	-1.06979	0.00924401	0.135254	-1.11677	0.0289335	1.09322	2.74954	2.54006e-14
ENSMUSG00000020916	Krt36	0.239518	-1.92047	0.224923	0.238676	-3.10212	1.28188e-66	2.81186	3.725	9.67151e-104	0.026029	-4.56617	3.71157e-14
ENSMUSG00000001025	S100a6	2.95405	0.394722	1	1.52213	-0.932136	8.86029e-05	1.71559	-0.482866	0.318354	7.26209	2.11417	5.14117e-14
ENSMUSG00000039518	Cdsn	0.718553	-0.700642	1	0.603446	-1.62016	1.4204e-25	2.45592	2.18858	6.55925e-49	0.078087	-3.67968	5.72564e-13
ENSMUSG00000022871	Fetub	0.558875	-1.37815	0.414465	0.477353	-2.49128	1.07101e-64	3.58067	3.00016	3.09911e-101	0.208232	-2.84519	9.52358e-13
ENSMUSG00000020427	Igfbp3	0.319357	-0.767757	1	0.382783	-1.21316	3.4642e-08	0.690506	0.246403	0.868021	1.82203	1.85686	9.82594e-13
ENSMUSG00000071858	Gm94	0.399196	-1.27995	0.635244	1.24742	0.574868	0.0059467	1.08915	0.06559	1	0.052058	-3.92921	2.00423e-12
ENSMUSG00000074199	Krtdap	3.83228	-1.09839	0.033503	7.09274	-0.226822	0.0986568	9.99454	0.626978	8.25387e-12	3.592	-1.1912	3.14597e-12
ENSMUSG00000030208	Emp1	0.239518	-0.225632	1	0.238676	-0.934002	0.00677384	0.270508	-0.461416	0.675087	1.22336	2.26912	4.94833e-12
ENSMUSG00000041959	S100a10	0.399196	0.401456	1	0.315233	-0.192692	0.91321	0.128135	-1.72919	4.25195e-06	1.19733	2.25401	1.17768e-11
ENSMUSG00000044594	Serpinb3a	0.239518	-1.66128	0.476215	0.977222	0.215178	0.767212	1.11762	0.462986	0.093997	0.026029	-4.30823	1.33849e-11
ENSMUSG00000079641	Rpl39	1.19759	-1.34867	0.0976788	4.18359	1.43361	1.98279e-39	1.72982	-1.05669	3.32465e-18	0.989102	-1.67491	2.86799e-11
ENSMUSG00000097296	Gm26532	0.638714	1.33531	0.635244	0.117087	-1.9177	9.21686e-09	0.277626	0.046731	1	1.04116	2.40211	3.28417e-11
ENSMUSG00000068885	Lce3f	0.319357	-1.10218	0.923281	0.43232	-1.43979	5.75513e-14	1.58033	2.09631	5.71652e-31	0	-5.08138	5.62192e-11
ENSMUSG00000027484	Bpifa5	0.0798392	-2.41503	0.262259	0.634969	-0.531014	0.0449959	1.24576	1.25318	4.37449e-11	0	-5.05887	7.43595e-11
ENSMUSG00000037742	Eef1a1	5.26939	-0.533957	0.923281	8.86255	0.791982	5.14368e-20	5.55964	-0.517503	3.8644e-08	3.46186	-1.13933	7.50045e-11
ENSMUSG00000064360	mt-Nd3	0.399196	-1.40131	0.532815	1.82835	2.32645	1.9313e-40	0.419999	-1.84339	2.42472e-21	0.130145	-3.04061	1.1242e-10
ENSMUSG00000042031	Lce3b	0.558875	-0.768469	1	0.657486	-1.06877	5.46864e-10	1.81525	1.659	1.17801e-24	0.078087	-3.42195	2.10583e-10
ENSMUSG00000064345	mt-Nd2	0.798392	-0.934972	0.810976	2.46332	2.42544	2.51344e-55	0.46271	-2.1568	7.80524e-35	0.312348	-2.32864	2.98855e-10
ENSMUSG00000024190	Dusp1	0.638714	0.873409	1	0.21616	-1.32637	5.62088e-06	0.36305	-0.0324392	1	1.19733	2.05371	4.38909e-10
ENSMUSG00000034892	Rps29	0.878231	-1.80482	0.00809169	4.26916	1.40565	7.86966e-39	1.80813	-1.02213	1.70271e-17	1.11925	-1.53211	5.03489e-10
ENSMUSG00000059230	Defb4	0.319357	-1.07017	0.923281	0.598943	-0.662767	0.00496535	1.26	1.31041	4.11139e-12	0.026029	-4.0452	2.23631e-09
ENSMUSG00000050335	Lgals3	1.27743	0.800863	0.721363	0.576426	-0.677662	0.00388066	0.647795	-0.271009	0.776356	1.82203	1.52111	3.98767e-09
ENSMUSG00000067288	Rps28	1.27743	-1.10536	0.357385	3.49458	1.03547	6.68728e-20	1.93627	-0.652326	9.0259e-07	0.989102	-1.51723	6.0428e-09
ENSMUSG00000048455	Sprr1b	0.239518	-1.31614	0.810976	0.526889	-0.838308	0.000132817	1.26	1.49862	3.62105e-15	0.026029	-3.96516	7.87211e-09
ENSMUSG00000055301	Adh7	0.319357	-1.47126	0.577667	1.3555	1.17976	3.3508e-11	0.747455	-0.599229	0.0134354	0.130145	-2.84402	8.56151e-09
ENSMUSG00000039001	Rps21	2.2355	-0.586332	1	4.12055	0.957163	1.45225e-19	2.32779	-0.647379	1.22984e-07	1.32748	-1.3573	1.40925e-08
ENSMUSG00000096768	Gm47283	2.31534	1.92368	5.61213e-05	0.37828	-1.29562	1.30412e-09	0.626439	-0.0300766	1	1.6138	1.57308	1.47702e-08
ENSMUSG00000056054	S100a8	0.479035	-2.06255	0.0141245	3.66121	3.50153	3.81519e-115	0.199321	-3.91462	2.20725e-91	0.702783	-1.66656	1.48317e-08
ENSMUSG00000044294	Krt84	0	-3.06089	0.212316	0.180133	-2.55604	2.46557e-29	1.47355	3.29651	2.26308e-51	0	-4.70019	2.9142e-08
ENSMUSG00000052397	Ezr	0.239518	-0.316144	1	0.328743	-0.289105	0.789763	0.227796	-0.896802	0.037712	1.09322	1.91209	2.9142e-08
ENSMUSG00000028063	Lmna	1.59678	0.211485	1	1.06729	-0.649255	7.92121e-05	1.39525	0.0718477	1	2.73304	1.15538	5.48707e-08
ENSMUSG00000044737	Klk14	0.718553	-0.664346	1	0.833116	-0.878568	8.66466e-08	1.96474	1.39494	4.49549e-20	0.234261	-2.30364	6.10543e-08
ENSMUSG00000028378	Ptgr1	0.319357	-2.16631	0.0321232	2.04001	0.845208	4.86388e-09	1.38813	-0.326486	0.262699	0.468522	-1.849	7.00747e-08
ENSMUSG00000035530	Eif1	1.43711	0.698293	0.810976	0.734043	-0.52094	0.0322028	0.768811	-0.289421	0.675087	1.9782	1.34089	7.79299e-08
ENSMUSG00000020719	Ddx5	1.99598	0.723384	0.635244	1.03577	-0.400326	0.0863746	1.01796	-0.327665	0.39348	2.44673	1.18362	1.60973e-07
ENSMUSG00000063511	Snrnp70	1.91614	2.0136	0.000403308	0.319736	-1.14126	1.17498e-05	0.434236	-0.291854	0.892125	1.32748	1.65983	2.49784e-07
ENSMUSG00000032807	Alox12b	0.0798392	-2.06669	0.517115	0.355763	-1.30908	2.56283e-09	1.19593	1.99695	2.13607e-22	0.026029	-3.70599	5.96869e-07
ENSMUSG00000061232	H2-K1	4.23148	2.07077	2.4705e-08	0.810599	-0.707664	0.000411758	0.811523	-0.527318	0.068936	2.26452	1.2705	6.1654e-07
ENSMUSG00000057092	Fxyd3	0.479035	-0.241851	1	0.508876	-0.499207	0.147629	0.541015	-0.239023	0.937066	1.45762	1.47219	6.5968e-07
ENSMUSG00000069441	Dsg1a	0.239518	-1.18351	0.923281	0.531393	-0.594463	0.0337872	1.06067	1.22824	2.94069e-09	0.052058	-3.24318	9.85529e-07
ENSMUSG00000019102	Aldh3a1	1.11775	-0.47825	1	1.63471	0.207176	0.580472	1.69423	0.221493	0.649225	0.494551	-1.69085	1.26988e-06
ENSMUSG00000023150	Ivns1abp	1.35727	1.26233	0.277096	0.400796	-0.959708	6.25282e-05	0.56949	-0.0284565	1	1.37954	1.462	1.79976e-06
ENSMUSG00000098178	Gm42418	0.798392	-1.49901	0.101156	2.85061	0.861563	2.67336e-12	1.80813	-0.461416	0.00463392	0.937044	-1.34711	1.79976e-06
ENSMUSG00000063651	Cnfn	1.11775	-1.47941	0.0472817	1.79683	-1.31413	4.31008e-37	5.60235	1.69916	8.28172e-64	1.45762	-1.14312	3.30341e-06
ENSMUSG00000050463	Krt78	0.558875	-0.215215	1	0.37828	-1.44039	1.82353e-12	1.3383	1.94601	7.28668e-24	0.078087	-2.87527	3.45002e-06
ENSMUSG00000056071	S100a9	0.239518	-2.22043	0.0547583	2.36425	3.82576	4.32123e-86	0.0854235	-4.43605	2.45397e-68	0.416464	-1.73801	4.04399e-06
ENSMUSG00000046056	Sbsn	1.03791	-0.464243	1	0.990732	-0.94489	1.57352e-06	2.42745	1.42896	5.24985e-15	0.312348	-2.21297	6.37471e-06
ENSMUSG00000027907	S100a11	0.319357	-0.505862	1	0.41881	-0.589305	0.0856959	0.498303	-0.0765404	1	1.22336	1.44666	1.2076e-05
ENSMUSG00000005054	Cstb	0.718553	-0.0885437	1	0.788083	0.0174569	1	0.548134	-0.715173	0.00713455	1.63983	1.22059	1.27452e-05
ENSMUSG00000019851	Perp	1.99598	-0.841922	0.635244	3.41803	0.0101858	1	3.96507	0.341341	0.012511	1.76997	-1.02763	1.46811e-05
ENSMUSG00000026085	Lyg1	0.798392	0.0308125	1	0.220663	-2.70373	2.04326e-41	1.87932	2.95908	5.54891e-57	0.156174	-2.27848	1.61701e-05
ENSMUSG00000049775	Tmsb4x	1.19759	0.51827	1	0.941196	0.392565	0.296755	0.377287	-1.49116	4.72844e-10	1.796	1.26435	1.61701e-05
ENSMUSG00000074227	Spint2	0.958071	1.11802	0.635244	0.31073	-1.00274	0.000274996	0.469829	0.0655145	1	1.09322	1.47082	2.47935e-05
ENSMUSG00000052415	Tchh	0.159678	-1.15109	1	0.21616	-1.84637	6.24005e-14	1.05356	2.47235	1.23187e-26	0.026029	-3.38261	2.75315e-05
ENSMUSG00000062825	Actg1	1.27743	-1.24684	0.178749	3.02624	0.0964982	0.91321	2.47016	-0.364986	0.0234272	4.65919	0.729055	3.50449e-05
ENSMUSG00000025362	Rps26	2.39518	-0.461971	1	3.83684	0.719115	4.42366e-11	2.51287	-0.464469	0.000601179	1.63983	-1.01745	3.7381e-05
ENSMUSG00000031762	Mt2	3.03389	-0.152206	1	3.9269	0.730133	1.44461e-11	2.49152	-0.521789	5.2788e-05	1.69188	-1.00195	4.25339e-05
ENSMUSG00000045539	Sprr3	0.798392	-0.457831	1	1.00875	-0.275892	0.457981	1.49491	0.714719	8.04127e-05	0.364406	-1.63676	0.000101807
ENSMUSG00000062006	Rpl34	2.2355	-0.22169	1	3.08478	0.765965	1.46046e-10	1.92203	-0.539769	0.000190826	1.27542	-1.04465	0.000161361
ENSMUSG00000035557	Krt17	1.91614	-0.419937	1	1.72928	-0.93278	2.93472e-16	3.26745	0.672407	2.64653e-08	3.90435	0.730864	0.000162495
ENSMUSG00000054325	Lce3a	0.399196	-0.566123	1	0.409803	-1.16533	6.25197e-08	1.18881	1.67351	5.04577e-17	0.130145	-2.20542	0.000185614
ENSMUSG00000046330	Rpl37a	1.59678	-0.772365	0.805489	3.26491	0.794815	9.69665e-12	2.04304	-0.518505	0.000281314	1.37954	-1.00373	0.000204488
ENSMUSG00000019505	Ubb	0.878231	-0.0915841	1	0.860136	-0.27205	0.553948	0.854235	-0.209664	0.934785	1.76997	1.02714	0.000232591
ENSMUSG00000050708	Ftl1	1.03791	0.374234	1	0.909672	0.407786	0.216766	0.41288	-1.27226	1.8673e-08	1.56174	1.08672	0.000249188
ENSMUSG00000024608	Rps14	1.8363	-0.378154	1	2.78756	0.692281	3.70345e-08	1.86508	-0.433724	0.00998809	1.1713	-1.0442	0.000283879
ENSMUSG00000053797	Krt16	2.39518	-1.62468	0.000133823	5.24638	-0.762206	3.97795e-17	10.6566	1.07828	1.55258e-33	4.63316	-0.657172	0.00073925
ENSMUSG00000027913	Crct1	0.798392	-0.95104	1	0.900666	-1.35001	1.14871e-14	2.91152	1.76892	5.00045e-26	0.572638	-1.49855	0.000866834
ENSMUSG00000011884	Gltp	0.239518	-1.59453	0.532815	0.900666	0.0980456	0.973788	1.04644	0.414882	0.206176	0.286319	-1.61635	0.000893461
ENSMUSG00000049598	Vsig8	0.319357	-0.566123	1	0.306226	-1.39003	2.18643e-09	1.04644	1.89629	3.09547e-18	0.104116	-2.20542	0.000975182
ENSMUSG00000043091	Tuba1c	0.798392	0.532562	1	0.535896	-0.17663	0.91321	0.441355	-0.512042	0.267203	1.14528	1.1609	0.00103606
ENSMUSG00000060636	Rpl35a	1.35727	-0.647572	1	2.59392	0.83515	9.04815e-11	1.55898	-0.577902	0.00021461	1.09322	-0.986837	0.00132124
ENSMUSG00000062328	Rpl17	1.67662	-0.237846	1	2.32372	0.69234	4.8107e-07	1.53762	-0.454752	0.012511	0.989102	-1.01901	0.00139707
ENSMUSG00000038900	Rpl12	1.59678	-0.900488	0.634997	3.5126	0.734245	9.04815e-11	2.27796	-0.476505	0.000715382	1.66586	-0.854193	0.00140005
ENSMUSG00000007892	Rplp1	5.74842	0.0346466	1	6.12002	0.49753	1.65729e-07	4.44914	-0.368307	0.00166301	3.46186	-0.686227	0.00140005
ENSMUSG00000026547	Tagln2	1.27743	0.567144	1	0.833116	-0.100262	0.969229	0.676269	-0.494839	0.122769	1.56174	0.970428	0.00151906
ENSMUSG00000004980	Hnrnpa2b1	2.15566	1.06404	0.160399	0.945699	-0.24025	0.599552	0.839997	-0.413656	0.216354	1.796	0.90756	0.00151964
ENSMUSG00000057841	Rpl32	2.39518	-0.451703	1	3.72876	0.630323	1.67038e-08	2.55559	-0.417163	0.0035531	1.87409	-0.806464	0.00209194
ENSMUSG00000024661	Fth1	1.75646	0.026702	1	1.85987	0.351048	0.0926407	1.10339	-0.832439	1.89288e-07	2.65496	0.733496	0.0021702
ENSMUSG00000093674	Rpl41	1.19759	-1.46644	0.0402963	4.21512	1.04036	4.98169e-23	2.14982	-0.807425	9.12337e-12	1.95217	-0.790384	0.00239627
ENSMUSG00000058354	Krt6a	5.18955	-1.39797	0.000649987	11.7987	-0.209298	0.109137	15.7108	0.498473	2.17759e-08	8.87589	-0.584641	0.00245616
ENSMUSG00000069808	Fam57a	0.479035	-0.758768	1	0.747553	-0.414414	0.160454	1.23152	0.865184	8.14817e-06	0.312348	-1.48018	0.00302291
ENSMUSG00000061787	Rps17	1.27743	-0.45594	1	2.10756	0.747399	1.83787e-07	1.35254	-0.48854	0.0100309	0.884986	-1.01545	0.00330542
ENSMUSG00000058546	Rpl23a	1.43711	-0.656425	1	2.73352	0.801152	1.64435e-07	1.70847	-0.517193	0.0104192	1.09322	-1.07795	0.00330891
ENSMUSG00000033161	Atp1a1	1.75646	0.651999	0.810976	0.896162	-0.580527	0.00274867	1.16745	0.125187	1	1.84806	0.831478	0.00373013
ENSMUSG00000060938	Rpl26	1.11775	-1.14817	0.357385	2.91365	0.655019	1.27743e-07	2.03593	-0.365287	0.044	1.40557	-0.853373	0.00389161
ENSMUSG00000064023	Klk8	0.319357	-0.655128	1	0.35126	-1.2313	6.79793e-08	1.06067	1.70671	8.42768e-16	0.156174	-1.79662	0.00409429
ENSMUSG00000054046	Klk13	0.798392	0.335932	1	0.427816	-1.07114	1.02876e-06	0.832879	0.588337	0.0438957	1.19733	1.0077	0.00475858
ENSMUSG00000006390	Elovl1	0.558875	-0.424104	1	0.522386	-1.05704	6.12307e-08	1.35966	1.46177	1.4001e-15	0.286319	-1.46024	0.00517075
ENSMUSG00000008668	Rps18	1.91614	0.0942217	1	1.99948	0.475981	0.00382027	1.5305	-0.27163	0.429109	0.937044	-0.954389	0.00543933
ENSMUSG00000058600	Rpl30	0.878231	-1.03743	0.635244	2.29219	0.910833	2.46565e-11	1.30983	-0.641701	8.38172e-05	0.989102	-0.922067	0.00703323
ENSMUSG00000050359	Sprr1a	1.11775	0.777832	0.817498	0.454836	-0.975359	9.89649e-06	0.797286	0.433951	0.290006	1.19733	0.975709	0.00733423
ENSMUSG00000060802	B2m	0.638714	0.230344	1	0.598943	0.166433	0.91321	0.377287	-0.807191	0.0117529	1.06719	1.039	0.00745145
ENSMUSG00000021996	Esd	0.0798392	-2.3451	0.300392	1.00875	1.29684	5.93835e-10	0.476948	-0.841559	0.00110305	0.26029	-1.48131	0.00765326
ENSMUSG00000008348	Ubc	0.878231	0.0270604	1	0.770069	-0.356747	0.292842	0.861353	-0.0225317	1	1.48365	0.864064	0.0078065
ENSMUSG00000075402	Krt76	0.159678	-0.905433	1	0.0585433	-3.6912	1.08845e-32	1.06779	3.9441	4.14592e-45	0.078087	-2.12103	0.00845259
ENSMUSG00000040952	Rps19	1.8363	-0.532956	1	2.91816	0.460034	0.00108587	2.30643	-0.21581	0.560287	1.53571	-0.799101	0.0086098
ENSMUSG00000028367	Txn1	0.399196	-1.29652	0.635244	1.46809	1.26963	1.23118e-13	0.654913	-0.962547	1.2999e-06	0.494551	-1.15198	0.0105895
ENSMUSG00000090862	Rps13	0.638714	-1.3962	0.324467	2.22464	0.969944	2.18242e-12	1.2244	-0.688566	2.72951e-05	0.963073	-0.896806	0.0107801
ENSMUSG00000022283	Pabpc1	0.399196	-1.74573	0.941533	2.12107	1.62509	2.32826e-09	0.783048	-1.19741	0.000258747	0.416464	-1.85574	0.0114764
ENSMUSG00000062647	Rpl7a	1.59678	-0.0181544	1	1.85537	0.569951	0.000417051	1.32406	-0.36367	0.16372	0.858957	-0.932323	0.0123819
ENSMUSG00000053522	Lgals7	8.1436	-0.037658	1	5.44452	-0.963178	4.493e-36	12.1871	1.11473	6.8697e-47	5.72638	-0.52033	0.0128401
ENSMUSG00000061983	Rps12	2.2355	-0.93696	0.377783	4.80055	0.588801	6.95829e-09	3.39558	-0.375532	0.00435179	2.75907	-0.622908	0.0131246
ENSMUSG00000057454	Lypd3	0.558875	-1.32586	0.443055	1.30597	-0.3183	0.196919	1.95762	0.704594	5.16203e-06	0.78087	-0.954185	0.0132675
ENSMUSG00000058135	Gstm1	0.638714	-0.0608873	1	1.04477	1.86967	4.90142e-18	0.25627	-1.80847	3.77987e-13	0.26029	-1.4003	0.0136504
ENSMUSG00000057003	Myh4	2.79437	1.30168	0.0472817	1.54464	1.23583	2.41886e-10	0.505422	-1.51308	7.66518e-12	0.494551	-1.23784	0.0155241
ENSMUSG00000003429	Rps11	1.51695	-0.590507	1	2.52637	0.457746	0.00180024	2.00033	-0.212889	0.60301	1.35351	-0.769613	0.0175528
ENSMUSG00000057863	Rpl36	2.31534	-0.0624378	1	2.52637	0.281025	0.152917	2.22813	-0.0893796	1	1.45762	-0.733279	0.0208796
ENSMUSG00000034634	Ly6d	1.03791	-1.32309	0.180375	2.09405	-0.551094	8.31503e-06	3.11796	0.464912	0.000567321	3.56597	0.521757	0.0213839
ENSMUSG00000009927	Rps25	0.718553	-1.44654	0.182669	2.35074	0.603192	1.6118e-05	1.71559	-0.302441	0.251381	1.19733	-0.785726	0.0222691
ENSMUSG00000030693	Klk10	1.19759	-0.586471	1	1.32848	-0.765254	2.01748e-08	2.69084	1.06435	1.69196e-16	1.04116	-0.816798	0.0242933
ENSMUSG00000028691	Prdx1	0.958071	-0.687022	1	1.81484	0.593306	0.000263687	1.30983	-0.328778	0.278861	0.884986	-0.845525	0.0310788
ENSMUSG00000012848	Rps5	1.35727	-0.479798	1	2.08954	0.423929	0.0126985	1.69423	-0.181685	0.811296	1.11925	-0.778411	0.0315032
ENSMUSG00000067274	Rplp0	3.27341	-0.0542236	1	3.72425	0.485977	3.30463e-05	2.72643	-0.359261	0.0192324	2.21246	-0.609744	0.0336783
ENSMUSG00000025967	Eef1b2	0.878231	-0.538537	1	1.50862	0.579249	0.00148271	1.10339	-0.307871	0.441983	0.702783	-0.910178	0.0361992
ENSMUSG00000092586	Ly6g6c	0.399196	-0.92687	1	0.634969	-0.728745	0.000595426	1.29559	1.12947	9.4595e-10	0.390435	-1.10793	0.0370356
ENSMUSG00000074129	Rpl13a	3.99196	-0.144211	1	4.63393	0.352329	0.00291817	3.77999	-0.212683	0.352576	2.96731	-0.55424	0.0376843
ENSMUSG00000026413	Pkp1	1.03791	-0.77507	0.960742	1.60769	-0.252902	0.334424	2.22813	0.561742	0.000222457	1.06719	-0.771525	0.0388229
ENSMUSG00000028464	Tpm2	1.8363	1.33361	0.0475692	0.770069	0.136293	0.91321	0.46271	-0.914874	0.000274392	1.19733	0.786231	0.0454331
ENSMUSG00000025508	Rplp2	1.59678	-0.241851	1	2.11206	0.488435	0.00197123	1.59457	-0.293293	0.318354	1.14528	-0.733917	0.0491575
ENSMUSG00000060743	H3f3a	0.239518	-1.61052	0.537068	1.08981	0.75746	0.000262136	0.733218	-0.384858	0.359645	0.442493	-1.02315	0.0501232
ENSMUSG00000031972	Acta1	1.19759	-0.106691	1	1.79232	1.41586	1.93507e-19	0.605083	-1.40802	3.60588e-15	0.728812	-0.850905	0.0523541
ENSMUSG00000032348	Gsta4	0.878231	-1.18706	0.443055	2.1616	0.274672	0.220275	2.00745	0.018795	1	1.27542	-0.698323	0.0539916
ENSMUSG00000006360	Crip1	2.47502	1.76919	0.000131375	0.689009	-0.24099	0.751073	0.562371	-0.576199	0.0715662	1.19733	0.764205	0.059116
ENSMUSG00000060126	Tpt1	2.79437	-0.525481	1	4.7375	0.796467	2.06515e-15	2.71931	-0.685556	1.03765e-09	2.73304	-0.53967	0.0610083
ENSMUSG00000039323	Igfbp2	1.27743	0.433877	1	0.932189	-0.0284162	1	1.04644	0.238262	0.764216	0.494551	-0.959337	0.064805
ENSMUSG00000028234	Rps20	2.55486	-0.606295	0.923281	4.44028	0.659609	1.90443e-10	2.87592	-0.515171	2.13153e-05	2.65496	-0.534209	0.0671559
ENSMUSG00000098274	Rpl24	1.59678	-0.218199	1	2.13007	0.58283	9.38817e-05	1.48067	-0.410482	0.0439687	1.14528	-0.709464	0.0676062
ENSMUSG00000052146	Rps10	2.15566	-0.114719	1	2.62544	0.546216	0.000235179	1.85796	-0.394498	0.0526215	1.45762	-0.681284	0.07265
ENSMUSG00000050953	Gja1	0.399196	-1.19061	0.750964	1.18888	0.627239	0.00265286	0.861353	-0.300516	0.578818	0.546609	-0.897583	0.0784113
ENSMUSG00000049517	Rps23	1.59678	-0.772365	0.805489	3.37299	0.940986	2.64625e-16	1.75118	-0.812257	3.31102e-10	1.82203	-0.584927	0.079297
ENSMUSG00000073411	H2-D1	1.11775	0.905382	0.76512	0.589936	-0.0876252	1	0.476948	-0.490297	0.374481	1.01513	0.841229	0.0835576
ENSMUSG00000059796	Eif4a1	1.19759	-0.217827	1	1.19338	-0.401048	0.057674	1.50915	0.212598	0.694959	1.95217	0.556494	0.0945926
ENSMUSG00000030057	Cnbp	0.718553	-0.369725	1	0.887156	-0.198509	0.767212	1.18169	0.510777	0.0375838	0.52058	-0.896704	0.0948775
ENSMUSG00000032366	Tpm1	1.19759	0.85439	0.742085	0.774573	0.493552	0.137362	0.348812	-1.24173	7.66969e-07	1.06719	0.757584	0.0948775
ENSMUSG00000062997	Rpl35	0.399196	-1.22217	0.655496	1.27895	0.84363	5.28182e-06	0.77593	-0.550421	0.03094	0.572638	-0.862673	0.101046
ENSMUSG00000025794	Rpl14	1.51695	-0.727277	1	2.73802	0.411434	0.0663783	2.26372	-0.148926	0.937066	1.48365	-0.773705	0.101046
ENSMUSG00000090733	Rps27	0.399196	-1.9626	0.0505122	2.22464	1.05163	3.28388e-14	1.12474	-0.815645	2.92044e-07	1.09322	-0.681669	0.101345
ENSMUSG00000042845	Wfdc12	0.718553	-0.512683	1	0.689009	-1.07565	1.5493e-10	1.7583	1.36866	1.1643e-17	0.598667	-0.840507	0.111171
ENSMUSG00000037266	Rsrp1	1.19759	1.36975	0.55844	0.373776	-0.67882	0.192747	0.46271	-0.0680735	1	0.911015	1.06638	0.112148
ENSMUSG00000047215	Rpl9	0.638714	-0.91976	0.914222	1.37352	0.336873	0.211479	1.21728	-0.0421784	1	0.754841	-0.76094	0.117817
ENSMUSG00000031320	Rps4x	2.55486	-0.195439	1	3.26491	0.542477	1.18913e-05	2.27796	-0.425581	0.00575184	2.00423	-0.534729	0.127617
ENSMUSG00000030432	Rpl28	1.75646	-0.419179	1	2.46782	0.287593	0.150608	2.16406	-0.0974937	1	1.58777	-0.564933	0.130857
ENSMUSG00000028495	Rps6	2.15566	-0.100236	1	2.5714	0.503772	0.000322692	1.85084	-0.382607	0.0384923	1.56174	-0.561767	0.137355
ENSMUSG00000044533	Rps2	1.59678	-0.314286	1	2.19312	0.446118	0.00547398	1.68711	-0.278265	0.355913	1.32748	-0.586647	0.144706
ENSMUSG00000020460	Rps27a	2.55486	-0.14976	1	3.02624	0.373952	0.00929665	2.41321	-0.246166	0.352663	1.9782	-0.507109	0.16201
ENSMUSG00000017300	Tnnc2	1.99598	1.40392	0.0203334	1.03577	1.19565	5.54656e-09	0.320338	-1.61028	7.18574e-12	0.416464	-0.892147	0.165142
ENSMUSG00000037563	Rps16	1.99598	-0.302584	1	2.78756	0.575128	0.0273252	2.00033	-0.351842	0.544056	1.35351	-0.872938	0.177994
ENSMUSG00000021458	Aopep	1.19759	1.15184	0.414465	0.409803	-0.798119	0.00276531	0.633557	0.316192	0.693575	0.858957	0.726763	0.184484
ENSMUSG00000029614	Rpl6	2.87421	0.425043	1	2.37776	0.480821	0.00924401	1.68711	-0.423024	0.0776778	1.37954	-0.638561	0.187083
ENSMUSG00000032294	Pkm	2.71453	0.978198	0.102126	1.24292	-0.259285	0.421621	1.28135	-0.123961	1	1.84806	0.484356	0.195692
ENSMUSG00000025393	Atp5b	1.67662	-0.0288024	1	1.95444	0.563031	0.000368715	1.3383	-0.44992	0.0257802	1.14528	-0.585054	0.208409
ENSMUSG00000030399	Ckm	2.07582	0.831213	0.810976	1.50862	1.02941	4.86481e-05	0.654913	-1.09593	0.000125428	0.598667	-0.987576	0.209708
ENSMUSG00000032518	Rpsa	3.19357	-0.166992	1	3.54412	0.130446	0.798187	3.44541	0.0237135	1	2.49878	-0.503629	0.22525
ENSMUSG00000015932	Dstn	1.35727	0.243055	1	1.13034	-0.00406046	1	1.2244	0.173931	0.937066	0.728812	-0.672644	0.236287
ENSMUSG00000048758	Rpl29	1.19759	-0.11512	1	1.55815	0.702074	3.78635e-05	0.961014	-0.584624	0.00479226	0.858957	-0.615629	0.243001
ENSMUSG00000071866	Ppia	1.03791	-0.805148	0.923281	2.09855	0.556091	0.000268491	1.50203	-0.365582	0.113974	1.27542	-0.534675	0.247221
ENSMUSG00000030744	Rps3	2.07582	-0.124943	1	2.39577	0.317359	0.0874832	1.99321	-0.190402	0.675087	1.6138	-0.481237	0.26414
ENSMUSG00000073702	Rpl31	2.15566	0.0317789	1	2.26517	0.363244	0.0365484	1.80101	-0.257366	0.412517	1.48365	-0.502719	0.266192
ENSMUSG00000039457	Ppl	0.399196	-0.696654	1	0.495366	-0.942302	1.15678e-05	1.15322	1.25796	1.98054e-10	0.416464	-0.777468	0.266192
ENSMUSG00000090841	Myl6	1.43711	0.865112	0.635244	0.720533	-0.274557	0.576714	0.754574	-0.0993273	1	1.11925	0.558624	0.284166
ENSMUSG00000000740	Rpl13	2.95405	-0.487209	1	4.52585	0.496816	3.36709e-06	3.26033	-0.386422	0.00356304	3.09745	-0.390807	0.285676
ENSMUSG00000006932	Ctnnb1	0.718553	-0.0231677	1	0.761063	0.0464878	1	0.647795	-0.304176	0.675087	1.06719	0.569512	0.295796
ENSMUSG00000078812	Eif5a	1.19759	0.0827373	1	1.10332	-0.0454286	1	1.23864	0.224924	0.714798	0.754841	-0.603971	0.323594
ENSMUSG00000006356	Crip2	1.27743	0.441613	1	0.711526	-0.745763	0.000115306	1.16745	0.512589	0.0358309	1.27542	0.492725	0.341524
ENSMUSG00000041841	Rpl37	2.55486	-0.247172	1	3.3865	0.548934	2.19394e-05	2.32067	-0.458103	0.00355235	2.21246	-0.437368	0.342791
ENSMUSG00000016559	H3f3b	1.43711	0.035328	1	1.31047	-0.142273	0.856624	1.35254	-0.0350036	1	1.796	0.417509	0.346436
ENSMUSG00000047281	Sfn	3.75244	0.0741943	1	2.36425	-0.95067	2.30463e-21	4.77659	0.832211	2.95903e-16	4.11258	0.286122	0.350093
ENSMUSG00000069833	Ahnak	1.8363	0.461463	1	1.04928	-0.609578	0.000363242	1.55898	0.404064	0.0807021	1.69188	0.403587	0.372345
ENSMUSG00000060962	Dmkn	1.67662	-0.310818	1	1.85537	-0.237404	0.54121	2.44169	0.446196	0.0386134	1.43159	-0.540406	0.374278
ENSMUSG00000025290	Rps24	2.2355	-0.748556	0.810976	4.41326	0.770757	8.2504e-12	2.54847	-0.685243	7.48411e-08	2.83716	-0.381428	0.419963
ENSMUSG00000054146	Krt15	4.0718	0.814029	0.0996829	2.26517	0.0260316	1	2.19254	-0.0556862	1	1.74394	-0.411744	0.429329
ENSMUSG00000046364	Rpl27a	2.15566	-0.194154	1	2.66597	0.402542	0.225648	2.12135	-0.233888	0.879161	1.58777	-0.634144	0.458894
ENSMUSG00000061477	Rps7	1.43711	-0.749028	0.901079	2.8461	0.704888	1.68013e-08	1.74406	-0.599719	3.26633e-05	1.84806	-0.38342	0.485301
ENSMUSG00000043716	Rpl7	1.19759	-1.07248	0.443055	2.73802	0.368257	0.0163391	2.24237	-0.193809	0.675087	1.9782	-0.354185	0.489576
ENSMUSG00000047675	Rps8	3.83228	0.221461	1	3.59816	0.470698	0.0219014	2.5627	-0.422429	0.110122	2.31658	-0.492541	0.489576
ENSMUSG00000058558	Rpl5	3.83228	0.0786121	1	3.62068	0.156601	0.576714	2.97558	-0.314282	0.0526215	4.06052	0.236883	0.489576
ENSMUSG00000030730	Atp2a1	2.2355	1.75694	0.0123214	0.801593	0.556414	0.145249	0.427117	-0.916541	0.00444414	0.416464	-0.719223	0.489576
ENSMUSG00000025130	P4hb	1.03791	-0.324476	1	1.08981	-0.478168	0.01335	1.71559	0.677728	6.12671e-05	0.963073	-0.455164	0.489576
ENSMUSG00000030342	Cd9	0.958071	-0.307118	1	1.27444	0.243104	0.576714	0.975251	-0.401378	0.185627	1.48365	0.353768	0.497645
ENSMUSG00000070493	Chchd2	0.798392	-0.358066	1	1.14835	0.3439	0.264533	0.953895	-0.174134	0.937066	0.754841	-0.482955	0.502259
ENSMUSG00000012405	Rpl15	1.27743	-0.556447	1	1.91391	0.137849	0.806991	1.85796	0.0270426	1	1.45762	-0.370481	0.553206
ENSMUSG00000055561	Spink5	0.319357	-1.53631	0.527283	1.02226	-0.0807058	0.987819	1.23152	0.363142	0.275542	0.78087	-0.453572	0.570975
ENSMUSG00000034994	Eef2	2.39518	0.17508	1	1.98146	-0.0938571	0.91321	2.00745	-0.0412715	1	2.4207	0.252093	0.594042
ENSMUSG00000060621	Nkpd1	0.718553	0.0204802	1	0.342253	-1.76655	0.000184927	1.45932	2.04021	3.5971e-06	0.286319	-1.3459	0.600605
ENSMUSG00000045128	Rpl18a	2.31534	-0.0231677	1	2.34173	0.115016	0.91321	2.26372	0.00190751	1	1.74394	-0.420078	0.615323
ENSMUSG00000004951	Hspb1	1.51695	-0.194154	1	1.17537	-0.95452	1.51381e-12	2.60542	1.09388	7.83877e-17	1.35351	-0.355691	0.623951
ENSMUSG00000030695	Aldoa	1.51695	0.218058	1	1.25643	-0.0554166	1	1.21728	-0.107954	1	1.56174	0.308231	0.635956
ENSMUSG00000028936	Rpl22	0.878231	-0.945895	0.776231	1.94994	0.498547	0.00256956	1.25288	-0.606679	0.00041809	2.00423	0.260963	0.667895
ENSMUSG00000031537	Ikbkb	1.67662	2.69453	2.29597e-06	0.171127	-1.32007	9.80072e-05	0.327457	0.260283	0.945816	0.416464	0.613553	0.667895
ENSMUSG00000018893	Mb	3.03389	1.18153	0.0141245	1.57617	0.605547	0.000581476	0.854235	-0.872349	1.24637e-06	1.04116	-0.37996	0.667895
ENSMUSG00000071415	Rpl23	3.91212	0.119313	1	3.60717	0.167516	0.58137	2.95423	-0.314605	0.110419	3.93038	0.195876	0.671187
ENSMUSG00000014313	Cox6c	0.319357	-1.67046	0.324467	1.45458	0.859907	5.6251e-07	0.811523	-0.704714	0.000633951	0.911015	-0.363967	0.688178
ENSMUSG00000001552	Jup	1.59678	-0.442294	1	1.61219	-0.719669	2.45489e-07	2.81186	0.697282	1.07981e-06	2.44673	0.227676	0.715581
ENSMUSG00000026234	Ncl	1.11775	0.538105	1	0.761063	-0.0516926	1	0.711862	-0.176069	0.938916	0.963073	0.352191	0.715869
ENSMUSG00000017404	Rpl19	2.39518	0.0876171	1	2.49484	0.481123	0.000828287	1.72271	-0.476917	0.00404273	1.82203	-0.287986	0.723116
ENSMUSG00000022218	Tgm1	0.239518	-1.14011	0.999495	0.454836	-0.898283	0.000115306	1.01084	1.17098	4.05443e-08	0.468522	-0.446429	0.765499
ENSMUSG00000023944	Hsp90ab1	1.19759	-0.455419	1	1.64372	0.064139	1	1.52338	-0.121553	0.97511	1.87409	0.227089	0.781415
ENSMUSG00000042306	S100a14	1.35727	-0.233682	1	1.20239	-0.713121	9.90758e-05	2.22813	0.868864	6.7528e-07	1.24939	-0.355282	0.791752
ENSMUSG00000008683	Rps15a	1.75646	-0.695569	0.914222	3.23339	0.593697	7.62786e-07	2.11423	-0.52765	0.000141779	2.36864	-0.242019	0.791752
ENSMUSG00000032013	Trim29	1.35727	0.500992	1	0.815103	-0.446828	0.0770444	1.18881	0.513049	0.0340798	0.754841	-0.354799	0.791752
ENSMUSG00000016319	Slc25a5	1.27743	0.877484	0.753167	0.828613	0.576758	0.0665126	0.498303	-0.684534	0.0364021	0.52058	-0.435821	0.791752
ENSMUSG00000029632	Ndufa4	1.35727	0.288447	1	1.20239	0.298344	0.3873	0.968133	-0.265759	0.675087	0.884986	-0.334383	0.795158
ENSMUSG00000006333	Rps9	2.79437	0.262334	1	2.26067	0.0299395	1	2.07864	-0.162234	0.812744	2.52481	0.171753	0.819601
ENSMUSG00000063229	Ldha	0.479035	-1.20322	0.635244	1.2114	0.108772	0.91321	1.2244	0.098231	1	0.963073	-0.305417	0.819601
ENSMUSG00000059291	Rpl11	2.55486	0.101653	1	2.46332	0.244631	0.271864	2.0644	-0.219055	0.547477	1.9782	-0.244075	0.832038
ENSMUSG00000030672	Mylpf	1.27743	1.08595	0.419673	0.752056	0.736218	0.006018	0.370168	-0.976669	0.000409604	0.468522	-0.380705	0.866225
ENSMUSG00000016252	Atp5e	0.798392	-0.190291	1	1.06729	0.491837	0.0526901	0.754574	-0.418654	0.265689	0.754841	-0.306705	0.880858
ENSMUSG00000061315	Naca	0.878231	-0.151085	1	1.13484	0.493713	0.0368255	0.797286	-0.430771	0.190541	0.806899	-0.300579	0.903484
ENSMUSG00000015656	Hspa8	1.59678	-0.457525	1	2.26517	0.217229	0.422126	1.8722	-0.264079	0.370876	2.34261	0.141585	0.937325
ENSMUSG00000061904	Slc25a3	1.03791	0.181028	1	1.11683	0.702452	0.000716047	0.633557	-0.739401	0.00159012	0.754841	-0.294426	0.938012
ENSMUSG00000071644	Eef1g	1.27743	0.469019	1	0.981726	0.212903	0.767212	0.832879	-0.208129	0.912966	0.754841	-0.298531	0.938608
ENSMUSG00000007877	Tcap	1.99598	1.68086	0.00238683	0.689009	0.233452	0.769432	0.41288	-0.864175	0.00227619	0.754841	0.272158	0.941981
ENSMUSG00000059070	Rpl18	1.27743	-0.441293	1	1.82385	0.237861	0.421621	1.58745	-0.142905	0.937066	1.48365	-0.221164	0.949926
ENSMUSG00000063457	Rps15	2.55486	0.0843935	1	2.56239	0.341749	0.0420091	1.96474	-0.344147	0.0833685	2.05629	-0.202139	0.949926
ENSMUSG00000037805	Rpl10a	2.55486	0.104813	1	2.42729	0.201881	0.475615	2.09287	-0.186103	0.682569	2.03026	-0.200432	0.949926
ENSMUSG00000036752	Tubb4b	0.399196	-1.01358	0.923281	0.788083	-0.32358	0.395493	1.03932	0.378507	0.302153	0.989102	0.186266	0.995873
ENSMUSG00000009013	Dynll1	0.718553	-0.903704	1	1.52213	0.365437	0.843535	1.30271	-0.100245	1	0.884986	-0.669275	0.995873
ENSMUSG00000041453	Rpl21	2.31534	-0.291236	1	2.81908	0.130798	0.91321	2.66948	-0.0328862	1	2.31658	-0.263965	0.995873
ENSMUSG00000007891	Ctsd	0.878231	-0.68412	1	1.23391	-0.385993	0.0714781	1.69423	0.41986	0.047383	1.56174	0.151325	0.995873
ENSMUSG00000022285	Ywhaz	1.35727	0.362794	1	0.977222	-0.199859	0.757762	1.08915	0.0911251	1	1.1713	0.177659	0.995873
ENSMUSG00000042808	Gpx2	0.958071	-0.828316	0.91013	1.69325	0.0143478	1	1.69423	0.00899834	1	1.84806	0.131614	0.998378
ENSMUSG00000026238	Ptma	1.11775	-0.750547	0.923281	2.18411	0.587535	6.07815e-05	1.42372	-0.534878	0.00193277	1.66586	-0.174833	1
ENSMUSG00000053332	Gas5	0.638714	-0.29871	1	1.03577	0.897126	1.64349e-05	0.505422	-0.931736	6.8249e-05	0.702783	-0.214759	1
ENSMUSG00000026864	Hspa5	0.718553	-0.268579	1	0.779076	-0.370125	0.246027	1.08915	0.478941	0.0825422	0.806899	-0.138307	1
ENSMUSG00000028081	Rps3a1	1.91614	-0.348531	1	2.76955	0.581955	7.1154e-06	1.66576	-0.693423	7.16931e-07	2.49878	0.0824336	1
ENSMUSG00000074457	S100a16	0.718553	-0.343184	1	0.900666	-0.101263	0.95149	1.0322	0.230557	0.797567	0.806899	-0.217665	1
ENSMUSG00000003032	Klf4	0.319357	-1.38839	0.635244	0.954706	0.0217077	1	1.02508	0.173529	0.937066	0.832928	-0.197451	1
ENSMUSG00000029580	Actb	4.0718	0.41384	0.999495	2.65246	-0.289356	0.255878	3.20338	0.198853	0.691838	3.12348	0.0814381	1
ENSMUSG00000023456	Tpi1	1.27743	1.16699	0.357385	0.526889	-0.284709	0.702837	0.626439	0.171967	1	0.494551	-0.218478	1
ENSMUSG00000057666	Gapdh	0.878231	-0.464243	1	1.3555	0.367037	0.784711	1.03932	-0.326486	0.94355	1.14528	-0.096487	1
ENSMUSG00000054065	Pkp3	0.798392	-0.0135816	1	0.526889	-1.13141	2.65149e-09	1.29559	1.16554	3.10289e-10	0.78087	-0.0679178	1
ENSMUSG00000031097	Tnni2	2.47502	1.93331	0.0141608	0.761063	0.401819	0.576714	0.370168	-1.15135	0.00149715	0.702783	0.0783716	1
ENSMUSG00000061723	Tnnt3	2.15566	1.33434	0.631753	1.03577	0.649908	0.248992	0.533897	-0.938002	0.0641905	0.624696	-0.481512	1
ENSMUSG00000031765	Mt1	2.15566	-0.249163	1	2.7065	0.323496	0.0526901	2.12847	-0.303389	0.161167	2.29055	-0.128237	1
ENSMUSG00000031818	Cox4i1	1.03791	-0.0135816	1	1.0853	0.120745	1	0.946777	-0.209108	1	1.1713	0.177659	1
ENSMUSG00000032399	Rpl4	3.35325	-0.02694	1	3.35048	0.0991219	0.890227	3.0183	-0.160549	0.697317	3.46186	0.0781163	1
ENSMUSG00000003072	Atp5d	1.27743	1.12279	0.386415	0.49987	-0.503833	0.141621	0.66915	0.256691	0.855632	0.676754	0.214482	1
ENSMUSG00000020163	Uqcr11	1.27743	0.836114	0.763201	0.761063	0.173867	0.91321	0.640676	-0.245943	0.922051	0.598667	-0.269552	1
ENSMUSG00000020372	Rack1	3.51293	0.510181	0.635244	2.59392	0.290386	0.124658	1.92915	-0.434649	0.00783707	2.36864	-0.0233277	1
ENSMUSG00000063316	Rpl27	1.51695	0.0229442	1	1.6212	0.351962	0.757762	1.19593	-0.413683	0.790455	1.45762	-0.0111318	1
ENSMUSG00000057322	Rpl38	1.8363	-0.459838	1	2.86862	0.58462	4.65562e-06	1.82237	-0.587648	3.77173e-05	2.26452	-0.127336	1
ENSMUSG00000063130	Calml3	1.35727	0.0436432	1	0.968216	-0.784698	7.74011e-07	1.78677	0.776083	1.29208e-06	1.35351	0.0630675	1
ENSMUSG00000054889	Dsp	0.638714	-1.38385	0.324467	1.91842	0.395653	0.0319856	1.45932	-0.328545	0.224419	1.71791	-0.00182866	1
ENSMUSG00000021506	Pitx1	1.03791	0.683856	1	0.526889	-0.606637	0.0284364	0.847116	0.603124	0.0385013	0.572638	-0.188212	1
ENSMUSG00000017778	Cox7c	0.878231	0.060419	1	1.0763	0.860845	2.49713e-05	0.491185	-1.06684	1.57184e-06	0.858957	0.019545	1
ENSMUSG00000022108	Itm2b	0.479035	-1.14483	0.753167	1.24742	0.343543	0.24051	0.953895	-0.344602	0.360672	1.24939	0.161361	1
ENSMUSG00000022354	Ndufb9	1.03791	1.24123	0.487439	0.504373	0.340236	0.629481	0.348812	-0.531805	0.370141	0.364406	-0.29031	1
ENSMUSG00000003970	Rpl8	2.87421	0.148566	1	2.4318	-0.0644086	0.955291	2.51287	0.0224834	1	2.55084	0.02228	1
ENSMUSG00000060036	Rpl3	1.67662	0.0673384	1	1.68875	0.264617	0.35107	1.36678	-0.277289	0.454452	1.45762	-0.115224	1
ENSMUSG00000037185	Krt80	0.798392	0.352741	1	0.28371	-1.87849	8.35136e-06	1.23152	1.85741	5.03076e-06	0.494551	-0.372429	1
ENSMUSG00000061527	Krt5	3.27341	-0.0708256	1	3.58015	0.301935	0.0402032	2.74067	-0.371293	0.013213	3.38377	0.0324047	1
ENSMUSG00000025428	Atp5a1	1.51695	0.46035	1	1.26544	0.517004	0.0170725	0.754574	-0.735364	0.000431338	1.14528	0.0769784	1
ENSMUSG00000092274	Neat1	2.71453	0.587964	0.635244	1.50411	-0.439849	0.00809144	2.05728	0.362041	0.0751972	1.76997	0.000590931	1
ENSMUSG00000038274	Fau	2.15566	-0.147959	1	2.3012	0.0120569	1	2.34203	0.0438194	1	2.10835	-0.149989	1
